# Evolutionary Rewiring of Root Cell-Type Nitrogen Responses

**DOI:** 10.64898/2026.06.05.730053

**Authors:** Zhengao Di, Deeksha Singh, Ashleigh Lister, Yao Min Cai, Chao Bian, Mohana Talasila, Yuxuan Lan, Suzanne Henderson, Fiona Fraser, Tom Barker, Thomas Brabbs, Kendall Baker, Leah Catchpole, David Swarbreck, R. Glen Urhig, Iain Macaulay, Wilfried Haerty, Siobhan M. Brady, Nicola J. Patron

## Abstract

Nitrate induces widespread transcriptional reprogramming in plants, but how transcription factors coordinate these responses across cell types and evolve across species with divergent root patterning remains unclear. Using single-cell transcriptomics in *Arabidopsis thaliana* and *Solanum lycopersicum* (tomato) under varying nitrate conditions, we demonstrate that many transcriptional responses are cell type and developmental stage-specific. Arabidopsis NIN-LIKE PROTEIN 7 (NLP7) directly modulates both broadly expressed and cell-type-specific targets, but is not required to establish the cell type specific nature of these patterns. Comparative analysis reveals evolutionary shifts; key nitrogen programs are localized to different cell types in tomato, with the exodermis as a major regulatory hub. Identification of tomato NLP7a and NLP7b direct targets at cellular resolution supports their role in direct modulation of cell type N-transcriptional programs. This is evidenced by NLP7-controlled exodermal cell wall remodeling in low nitrate, highlighting functional conservation despite divergent cellular topographies.
