## Supplementary Datasets 1-16 for "Evolutionary Rewiring of Root Cell-Type Nitrogen Responses": Supplementary Dataset1.xlsx

### Sheet: Sheet 1
sample	genotype	nitrate	rep	Ref	Estimated.Number.of.Cells	Mean.Reads.per.Cell	Median.Genes.per.Cell	Number.of.Reads	Valid.Barcodes	Sequencing.Saturation	Q30.Bases.in.Barcode	Q30.Bases.in.RNA.Read	Q30.Bases.in.UMI	Reads.Mapped.to.Genome	Reads.Mapped.Confidently.to.Genome	Reads.Mapped.Confidently.to.Intergenic.Regions	Reads.Mapped.Confidently.to.Intronic.Regions	Reads.Mapped.Confidently.to.Exonic.Regions	Reads.Mapped.Confidently.to.Transcriptome	Reads.Mapped.Antisense.to.Gene	Fraction.Reads.in.Cells	Total.Genes.Detected	Median.UMI.Counts.per.Cell
anac032_10mM_1	anac032	10mM	1	TAIR.52	16840	63438	1258	1068301088	0.919	0.789	0.972	0.964	0.98	0.963	0.76	0.076	0.005	0.679	0.661	0.022	0.79	24687	2146
anac032_10mM_2	anac032	10mM	2	TAIR.52	13951	61840	1060	862731142	0.927	0.82	0.972	0.96	0.981	0.963	0.768	0.082	0.005	0.681	0.664	0.022	0.751	24413	1799
anac032_1mM_1	anac032	1mM	1	TAIR.52	10769	116213	1113	1251496037	0.946	0.889	0.972	0.959	0.981	0.959	0.852	0.048	0.004	0.801	0.791	0.013	0.797	23967	1911
anac032_1mM_2	anac032	1mM	2	TAIR.52	9411	127775	1141	1202491082	0.944	0.902	0.974	0.965	0.982	0.97	0.856	0.057	0.004	0.794	0.786	0.012	0.807	23898	2066
Col0_10mM_1	Col0	10mM	1	TAIR.52	10579	76871	1118	813223077	0.954	0.863	0.974	0.964	0.981	0.966	0.85	0.045	0.004	0.801	0.783	0.022	0.867	23917	2053
Col0_10mM_2	Col0	10mM	2	TAIR.52	10646	97582	1032	1038853453	0.954	0.901	0.973	0.962	0.981	0.965	0.834	0.051	0.005	0.778	0.76	0.022	0.849	24004	1859
Col0_1mM_1	Col0	1mM	1	TAIR.52	10219	53762	1438	549391192	0.966	0.711	0.963	0.954	0.972	0.965	0.907	0.033	0.004	0.87	0.865	0.008	0.848	24149	2814
Col0_1mM_2	Col0	1mM	2	TAIR.52	15952	72712	1188	1159895429	0.955	0.852	0.974	0.964	0.981	0.961	0.851	0.04	0.004	0.807	0.793	0.017	0.909	24287	2280
nlp7_10mM_1	nlp7	10mM	1	TAIR.52	9510	58450	1546	555862833	0.965	0.729	0.961	0.951	0.97	0.968	0.911	0.031	0.004	0.875	0.87	0.009	0.827	24206	3183
nlp7_10mM_2	nlp7	10mM	2	TAIR.52	8122	28082	1434	228079656	0.963	0.544	0.965	0.952	0.973	0.962	0.896	0.035	0.004	0.857	0.851	0.009	0.821	23733	3002
nlp7_1mM_2	nlp7	1mM	2	TAIR.52	7490	9588	1112	71817103	0.963	0.347	0.965	0.955	0.974	0.97	0.901	0.033	0.004	0.863	0.858	0.009	0.845	22903	2044
