## Supplementary Datasets 1-16 for "Evolutionary Rewiring of Root Cell-Type Nitrogen Responses": Supplementary Dataset2.xlsx

### Sheet: readme
Curated lists of known Arabidopsis and tomato cell type and developmental markers.
List of references:
Keys	PMID	Description
nolan2023FigS3	36996230	Fig. S3C. Cell types and developmental stages are identified after label transfer in BL scRNA-seq. (A-B)
wendrich2020Fig1	32943451	Fig. 1B. Dot plot showing the expression of known tissue-specific reporter genes in the scRNA-seq dataset, validating the annotation of tissue-specific clusters.
wendrich2020sup	32943451	Fig. S2. Identification of tissue specific reporter genes.
shahan2022Fig1	35134336	Figure 1. 110,427 cell root atlas representing all major cell types
zhang2019fig1	31004836	Figure 1B. Violin plot showing the expression pattern of representative cell-type marker genes in 24 cell clusters.
denyer2019Fig1	30913408	Figure 1B. Expression of known cell-type marker genes across cells reveals the identity of clusters.
shahan2022Fig2	35134336	Figure 2. Expression profiles of known genes support the atlas developmental stage annotations
canto-pastor2024 Ext. Fig. 4	38168610	Extended Data Fig. 4 Single cell transcriptome atlas of the tomato root.
manzano2025	39623209

### Sheet: 1) Arabidopsis
Cell Type/Stage	GeneID	GeneName	Source
Dividing	AT1G08560	KN	wendrich2020Fig1
Dividing	AT1G20610	CYCB2;3	wendrich2020sup
Dividing	AT1G44110	CYCA1.1	wendrich2020Fig1,shahan2022Fig2
Dividing	AT1G76540	CDKB2.1	wendrich2020Fig1,shahan2022Fig2
Dividing	AT2G17620	CYCB2;1	wendrich2020Fig1
Dividing	AT3G15150	HPY2	shahan2022Fig2
Dividing	AT3G17160	AT3G17160	wendrich2020sup
Dividing	AT3G54180	CDKB1.1	shahan2022Fig2
Dividing	AT4G37490	CYCB1.1	wendrich2020Fig1,shahan2022Fig2
QC	AT1G51190	PLT2	shahan2022Fig1
QC	AT1G68640	PAN	denyer2019Fig1
QC	AT3G11260	WOX5	wendrich2020Fig1
QC	AT3G20840	PLT1	shahan2022Fig1
QC	AT3G59420	ACR4	shahan2022Fig1
RC	AT2G28350	ARF10	shahan2022Fig1
RC	AT4G30080	ARF16	shahan2022Fig1
RC	AT5G10510	PLT3	shahan2022Fig1
RC	AT5G48300	APS1	shahan2022Fig1
Columella	AT1G05010	ACO4	nolan2023FigS3
Columella	AT1G17400	AT1G17400	wendrich2020sup
Columella	AT1G26680	AT1G26680	denyer2019Fig1
Columella	AT1G26870	FEZ	wendrich2020Fig1
Columella	AT1G69830	AMY3	shahan2022Fig1
Columella	AT2G21590	APL4	shahan2022Fig1
Columella	AT3G01840	LYK2	wendrich2020sup
Columella	AT3G10600	CAT7	wendrich2020Fig1
Columella	AT3G29810	COBL2	denyer2019Fig1
Columella	AT3G55180	MAGL10	denyer2019Fig1
Columella	AT3G62320	AT3G62320	wendrich2020Fig1
Columella	AT4G18350	NCED2	denyer2019Fig1
Columella	AT5G22550	AT5G22550	denyer2019Fig1
Columella	AT5G58580	ATL63	denyer2019Fig1
LRC	AT1G33280	BRN1	wendrich2020Fig1
LRC	AT1G79580	ANAC033	wendrich2020Fig1
LRC	AT4G10350	BRN2	wendrich2020Fig1
LRC	AT2G23630	SKS16	wendrich2020sup
Atrichoblast	AT1G27950	LTPG1	nolan2023FigS3
Atrichoblast	AT1G31950	TPS29	denyer2019Fig1
Atrichoblast	AT1G65310	ATXTH17	shahan2022Fig1
Atrichoblast	AT1G76620	PDE339	denyer2019Fig1
Atrichoblast	AT1G79840	GL2	wendrich2020Fig1
Atrichoblast	AT2G37260	WRKY44	shahan2022Fig1
Atrichoblast	AT3G19320	AT3G19320	nolan2023FigS3
Atrichoblast	AT3G43720	LTPG2	wendrich2020Fig1
Atrichoblast	AT5G40330	MYB23	wendrich2020sup,shahan2022Fig1
Atrichoblast	AT5G63800	BGAL6	wendrich2020sup
Trichoblast	AT1G07795	AT1G07795	wendrich2020Fig1
Trichoblast	AT1G12560	EXPA7	denyer2019Fig1
Trichoblast	AT1G27140	GSTU14	nolan2023FigS3
Trichoblast	AT1G27740	RSL4	shahan2022Fig1
Trichoblast	AT1G48930	GH9C1	denyer2019Fig1
Trichoblast	AT1G63450	GT16	wendrich2020Fig1,shahan2022Fig1
Trichoblast	AT1G69240	MES15	denyer2019Fig1
Trichoblast	AT2G39690	AT2G39690	wendrich2020Fig1
Trichoblast	AT2G41970	AT2G41970	wendrich2020sup
Trichoblast	AT4G33880	BHLH85	wendrich2020sup
Trichoblast	AT4G34580	COW1	shahan2022Fig1
Trichoblast	AT5G49270	COBL9	zhang2019fig1,wendrich2020Fig1
Trichoblast	AT5G65160	TPR14	denyer2019Fig1
Cortex	AT1G09750	AED3	wendrich2020Fig1,shahan2022Fig1
Cortex	AT1G12845	AT1G12845	nolan2023FigS3
Cortex	AT1G58360	AAP1	wendrich2020sup
Cortex	AT1G62510	AT1G62510	wendrich2020Fig1
Cortex	AT3G12700	AT3G12700	denyer2019Fig1
Cortex	AT3G21670	NPF6.4	wendrich2020Fig1,shahan2022Fig1
Cortex	AT3G26300	CYP71B34	denyer2019Fig1
Cortex	AT4G09760	AT4G09760	nolan2023FigS3
Cortex	AT5G07990	CYP75B1	shahan2022Fig1
Cortex	AT5G55250	IAMT1	denyer2019Fig1
Endodermis	AT1G14580	BLJ	shahan2022Fig1
Endodermis	AT1G44970	PER9	denyer2019Fig1
Endodermis	AT1G61590	PBL15	wendrich2020Fig1
Endodermis	AT2G22000	PEP6	wendrich2020sup
Endodermis	AT2G31730	BHLH154	wendrich2020Fig1
Endodermis	AT2G36100	CASP1	shahan2022Fig1
Endodermis	AT2G40160	TBL30	denyer2019Fig1
Endodermis	AT2G48130	LTPG15	denyer2019Fig1
Endodermis	AT3G22620	LTPG20	denyer2019Fig1
Endodermis	AT3G45260	IDD9	wendrich2020Fig1
Endodermis	AT3G54220	SCR	nolan2023FigS3
Endodermis	AT5G57620	MYB36	zhang2019fig1,wendrich2020Fig1,wendrich2020sup
Pericycle	AT1G32450	NPF7.3	wendrich2020Fig1
Pericycle	AT2G18800	XTH21	wendrich2020sup
Pericycle	AT2G26040	PYL2	nolan2023FigS3
Pericycle	AT2G31310	LBD14	nolan2023FigS3
Pericycle	AT3G45700	NPF2.4	nolan2023FigS3
Pericycle	AT5G01740	AT5G01740	wendrich2020Fig1
Pericycle	AT5G43180	AT5G43180	wendrich2020sup,nolan2023FigS3
Pericycle	AT1G02460	AT1G02460	shahan2022Fig1
Pericycle	AT3G53450	LOG4	shahan2022Fig1
PC	AT1G25530	AT1G25530	wendrich2020sup
PC	AT4G32860	AT4G32860	wendrich2020sup
PC	AT5G57130	SMXL5	wendrich2020Fig1
Phloem	AT1G07640	OBP2	wendrich2020sup,wendrich2020Fig1
Phloem	AT1G29520	AT1G29520	wendrich2020Fig1
Phloem	AT1G79430	APL	wendrich2020Fig1
Phloem	AT2G28810	DOF2.2	wendrich2020sup
Phloem	AT2G37590	DOF2;4	wendrich2020Fig1
Phloem	AT4G19840	AN5	zhang2019fig1
Phloem	AT1G05470	CVP2	shahan2022Fig1
Phloem	AT3G52490	SMXL3	shahan2022Fig1
Xylem	AT1G02640	BXL2	wendrich2020sup
Xylem	AT1G12260	NAC007	wendrich2020Fig1
Xylem	AT1G62700	ANAC026	wendrich2020Fig1,shahan2022Fig1
Xylem	AT1G68810	BHLH30	wendrich2020sup,wendrich2020Fig1,shahan2022Fig1
Xylem	AT1G71930	NAC030	wendrich2020Fig1
Xylem	AT2G37090	IRX9	zhang2019fig1

### Sheet: 2) Tomato
CellType/Stage	GeneID	GeneName	Source
Meristem	Solyc04g078470	SlCycD3;3	canto-pastor2024 Ext. Fig. 4
Meristem	Solyc10g078330	SlCycB1;1	canto-pastor2024 Ext. Fig. 4
Meristem	Solyc12g088530	SlCycA3;1	canto-pastor2024 Ext. Fig. 4
Meristem	Solyc11g005090	SlCycA1;1	canto-pastor2024 Ext. Fig. 4
RC	Solyc05g051380	SlPLT3	canto-pastor2024 Ext. Fig. 4
RC	Solyc09g007060	SlSGR9	canto-pastor2024 Ext. Fig. 4
RC	Solyc02g087920	SlFEZ	canto-pastor2024 Ext. Fig. 4
RC	Solyc06g075150	SlARF10A	canto-pastor2024 Ext. Fig. 4
Atrichoblast	Solyc10g047170	SlST1	canto-pastor2024 Ext. Fig. 4
Atrichoblast	Solyc09g090730	SlAMT1	canto-pastor2024 Ext. Fig. 4
Atrichoblast	Solyc09g090070	SlPT1	canto-pastor2024 Ext. Fig. 4
Atrichoblast	Solyc12g005670	SlHAK5	canto-pastor2024 Ext. Fig. 4
Trichoblast	Solyc01g005880	SlDif10	canto-pastor2024 Ext. Fig. 4
Trichoblast	Solyc03g082790	SlDif54	canto-pastor2024 Ext. Fig. 4
Trichoblast	Solyc12g049070	SlEXT1	canto-pastor2024 Ext. Fig. 4
Exodermis	Solyc03g097500	SlASFT	canto-pastor2024 Ext. Fig. 4
Exodermis	Solyc04g011600	SlGPAT5	canto-pastor2024 Ext. Fig. 4
Exodermis	Solyc05g051550	SlMYB92	canto-pastor2024 Ext. Fig. 4
Exodermis	Solyc11g069030	SlMYB68	manzano2025
Exodermis	Solyc02g079280	SlMYB41
Exodermis	Solyc05g054890	SlABCG2
Cortex	Solyc04g076190	SlPEP	canto-pastor2024 Ext. Fig. 4
Cortex	Solyc01g090610	SlREO	canto-pastor2024 Ext. Fig. 4
Cortex	Solyc08g078900	SlCORTEX4	canto-pastor2024 Ext. Fig. 4
Cortex	Solyc01g008910	SlGRAS18	canto-pastor2024 Ext. Fig. 4
Endodermis	Solyc09g010200	SlCASP3	canto-pastor2024 Ext. Fig. 4
Endodermis	Solyc06g074230	SlCASP1	canto-pastor2024 Ext. Fig. 4
Endodermis	Solyc10g083250	SlCASP2	canto-pastor2024 Ext. Fig. 4
Endodermis	Solyc04g077260	SlMYB36-L	canto-pastor2024 Ext. Fig. 4
Pericycle	Solyc01g150101	SlPFA1	canto-pastor2024 Ext. Fig. 4
Pericycle	Solyc03g096300	SlWOX5	canto-pastor2024 Ext. Fig. 4
Pericycle	Solyc03g031590	SlSLAH1	canto-pastor2024 Ext. Fig. 4
Pericycle	Solyc11g011500	SlSKOR	canto-pastor2024 Ext. Fig. 4
Phloem & Procambium	Solyc06g071480	SlHCA2	canto-pastor2024 Ext. Fig. 4
Phloem & Procambium	Solyc12g017370	SlAPL	canto-pastor2024 Ext. Fig. 4
Phloem & Procambium	Solyc09g082370	SlCVP2	canto-pastor2024 Ext. Fig. 4
Phloem & Procambium	Solyc02g031740	SlPL1	canto-pastor2024 Ext. Fig. 4
Xylem	Solyc05g054590	SlUXS6	canto-pastor2024 Ext. Fig. 4
Xylem	Solyc02g072240	SlIRX1	canto-pastor2024 Ext. Fig. 4
Xylem	Solyc09g072820	SlIRX5	canto-pastor2024 Ext. Fig. 4
Xylem	Solyc04g082710	SlXCP2	canto-pastor2024 Ext. Fig. 4
