## Supplementary Datasets 1-16 for "Evolutionary Rewiring of Root Cell-Type Nitrogen Responses": Supplementary Dataset7.xlsx

### Sheet: Sheet 1
sample	genotype	nitrate	rep	Ref	Estimated.Number.of.Cells	Mean.Reads.per.Cell	Median.Genes.per.Cell	Number.of.Reads	Valid.Barcodes	Sequencing.Saturation	Q30.Bases.in.Barcode	Q30.Bases.in.RNA.Read	Q30.Bases.in.UMI	Reads.Mapped.to.Genome	Reads.Mapped.Confidently.to.Genome	Reads.Mapped.Confidently.to.Intergenic.Regions	Reads.Mapped.Confidently.to.Intronic.Regions	Reads.Mapped.Confidently.to.Exonic.Regions	Reads.Mapped.Confidently.to.Transcriptome	Reads.Mapped.Antisense.to.Gene	Fraction.Reads.in.Cells	Total.Genes.Detected	Median.UMI.Counts.per.Cell
Tomato_10mM_1	Tomato	10mM	1	SL4-ORG-ext	5234	60320	2290	315714247	0.903	0.628	0.972	0.965	0.98	0.756	0.727	0.035	0.059	0.634	0.684	0.009	0.794	25112	4946
Tomato_10mM_2	Tomato	10mM	1	SL4-ORG-ext	4417	41135	1780	181694759	0.903	0.565	0.968	0.961	0.977	0.746	0.716	0.035	0.058	0.623	0.673	0.008	0.764	24559	3425
Tomato_1mM_1	Tomato	1mM	1	SL4-ORG-ext	8101	45225	1540	366366866	0.894	0.614	0.966	0.958	0.973	0.69	0.656	0.037	0.052	0.566	0.611	0.007	0.782	25293	2981
Tomato_1mM_2	Tomato	1mM	1	SL4-ORG-ext	6177	45032	1539	278160474	0.871	0.581	0.967	0.962	0.974	0.62	0.583	0.035	0.043	0.506	0.542	0.007	0.712	24783	2956
