## Supplementary Datasets 1-16 for "Evolutionary Rewiring of Root Cell-Type Nitrogen Responses": Supplementary Dataset11.xlsx

### Sheet: 1) NLP7b
Sample	Estimated Number of Cells	Mean Reads per Cell	Median Genes per Cell	Number of Reads	Valid Barcodes	Valid UMIs	Sequencing Saturation	Q30 Bases in Barcode	Q30 Bases in RNA Read	Q30 Bases in UMI	Reads Mapped to Genome	Reads Mapped Confidently to Genome	Reads Mapped Confidently to Intergenic Regions	Reads Mapped Confidently to Intronic Regions	Reads Mapped Confidently to Exonic Regions	Reads Mapped Confidently to Transcriptome	Reads Mapped Antisense to Gene	Fraction Reads in Cells	Total Genes Detected	Median UMI Counts per Cell
CD_4	55,398	17,996	1,730	996,955,711	89.0%	99.8%	44.9%	96.0%	96.8%	96.8%	82.8%	73.3%	14.6%	2.5%	56.1%	57.4%	1.2%	77.8%	26,265	3,357
CHX_2	47,370	18,783	1,990	889,740,311	85.4%	99.8%	31.7%	96.1%	96.8%	96.8%	80.7%	70.8%	11.8%	2.3%	56.8%	57.7%	1.2%	72.6%	26,198	3,936
DEX_3	47,370	18,783	1,990	889,740,311	85.4%	99.8%	31.7%	96.1%	96.8%	96.8%	80.7%	70.8%	11.8%	2.3%	56.8%	57.7%	1.2%	72.6%	26,198	3,936
DM_1	52,922	16,920	1,712	895,437,800	88.2%	99.8%	44.6%	96.1%	96.8%	97.1%	82.9%	73.5%	12.3%	2.4%	58.7%	59.8%	1.3%	76.8%	26,224	3,260

### Sheet: 2) NLP7a
Sample	Estimated Number of Cells	Mean Reads per Cell	Median Genes per Cell	Number of Reads	Valid Barcodes	Valid UMIs	Sequencing Saturation	Q30 Bases in Barcode	Q30 Bases in RNA Read	Q30 Bases in UMI	Reads Mapped to Genome	Reads Mapped Confidently to Genome	Reads Mapped Confidently to Intergenic Regions	Reads Mapped Confidently to Intronic Regions	Reads Mapped Confidently to Exonic Regions	Reads Mapped Confidently to Transcriptome	Reads Mapped Antisense to Gene	Fraction Reads in Cells	Total Genes Detected	Median UMI Counts per Cell
CD_X	27,507	40,168	1,318	1,104,899,637	91.4%	99.9%	61.1%	96.9%	97.3%	97.2%	73.5%	62.7%	10.3%	1.8%	50.6%	51.3%	1.0%	89.7%	25,744	2,193
CHX_X	26,657	33,493	1,267	892,827,907	89.3%	99.9%	51.5%	96.5%	97.3%	97.2%	72.6%	60.9%	10.8%	1.8%	48.3%	49.0%	1.0%	87.8%	25,551	2,067
DEX_X	26,545	37,748	1,306	1,002,025,479	90.9%	99.9%	58.8%	96.7%	97.3%	97.1%	74.1%	62.6%	10.4%	1.8%	50.4%	51.1%	1.0%	89.6%	25,673	2,140
DM_X	25,995	34,280	1,324	891,100,821	90.8%	99.9%	52.0%	96.5%	97.1%	97.0%	74.3%	63.0%	10.6%	1.9%	50.6%	51.3%	1.0%	89.0%	25,713	2,206
